# Effects of long-term fasting: longitudinal epigenetic responses in humans

**DOI:** 10.64898/2026.06.12.731903

**Authors:** Siyuan Luo, Marie Knufinke, Cassandre Kinnaer, Laurence Chapatte, Sébastien Nusslé, Semira Gonseth Nusslé, Franziska Grundler, Francoise Wilhelmi de Toledo, Steve Horvath, Robin Mesnage, Ferdinand von Meyenn

## Abstract

Prolonged fasting induces marked metabolic adaptations, but whether such time-limited yet intensive interventions engage molecular processes related to biological aging in humans remains unclear. To address this, we investigated physiological and epigenetic responses to a 12-day medically supervised fasting intervention with longitudinal follow-up in 32 participants. Fasting elicited coordinated systemic physiological changes across metabolic and hematological parameters, with partial persistence at one month. Genome-wide DNA methylation analyses revealed modest but detectable CpG-level changes, primarily emerging at follow-up and distributed across genomic contexts. In parallel, epigenetic aging clocks showed clock-specific and time-dependent responses, with substantial inter-individual variability. Lower baseline epigenetic age acceleration was consistently associated with greater fasting-induced weight loss, suggesting a link between epigenetic state and metabolic responsiveness.

Together, these findings indicate that prolonged fasting induces coordinated physiological adaptations alongside structured changes in epigenetic aging measures that are not captured by conventional clinical biomarkers. This study highlights epigenetic clocks as integrative molecular readouts for probing aging-related responses to short-term metabolic interventions, while also delineating their current interpretive limits.
