## Supplementary Table 2-4 for "Effects of long-term fasting: longitudinal epigenetic responses in humans"

### Sheet: SupplTable2
clock	outcome	response	model	term	beta	SE	df	t_value	p_value	n
Horvath 1 RAA	PCHorvath1_RAA	PCHorvath1_RAA	Model 5: weight loss x baseline BMI	max_weight_loss_perc	523.928	353.83	26.936	1.481	0.15	96
Horvath 1 RAA	PCHorvath1_RAA	PCHorvath1_RAA	Model 5: weight loss x baseline BMI	baseline_BMI	2.042	1.13	26.936	1.808	0.0819	96
Horvath 1 RAA	PCHorvath1_RAA	PCHorvath1_RAA	Model 5: weight loss x baseline BMI	max_weight_loss_perc:baseline_BMI	-24.61	14.048	26.983	-1.752	0.0912	96
Horvath 2 RAA	PCHorvath2_RAA	PCHorvath2_RAA	Model 5: weight loss x baseline BMI	max_weight_loss_perc	348.636	372.812	26.83	0.935	0.358	96
Horvath 2 RAA	PCHorvath2_RAA	PCHorvath2_RAA	Model 5: weight loss x baseline BMI	baseline_BMI	1.619	1.19	26.83	1.36	0.185	96
Horvath 2 RAA	PCHorvath2_RAA	PCHorvath2_RAA	Model 5: weight loss x baseline BMI	max_weight_loss_perc:baseline_BMI	-18.816	14.799	26.864	-1.271	0.214	96
Hannum RAA	PCHannum_RAA	PCHannum_RAA	Model 5: weight loss x baseline BMI	max_weight_loss_perc	395.253	398.884	26.883	0.991	0.331	96
Hannum RAA	PCHannum_RAA	PCHannum_RAA	Model 5: weight loss x baseline BMI	baseline_BMI	1.652	1.274	26.883	1.297	0.206	96
Hannum RAA	PCHannum_RAA	PCHannum_RAA	Model 5: weight loss x baseline BMI	max_weight_loss_perc:baseline_BMI	-19.15	15.837	26.932	-1.209	0.237	96
PhenoAge RAA	PCPhenoAge_RAA	PCPhenoAge_RAA	Model 5: weight loss x baseline BMI	max_weight_loss_perc	383.292	516.373	26.717	0.742	0.464	96
PhenoAge RAA	PCPhenoAge_RAA	PCPhenoAge_RAA	Model 5: weight loss x baseline BMI	baseline_BMI	1.773	1.649	26.716	1.075	0.292	96
PhenoAge RAA	PCPhenoAge_RAA	PCPhenoAge_RAA	Model 5: weight loss x baseline BMI	max_weight_loss_perc:baseline_BMI	-20.823	20.498	26.75	-1.016	0.319	96
GrimAge RAA	PCGrimAge_RAA	PCGrimAge_RAA	Model 5: weight loss x baseline BMI	max_weight_loss_perc	80.295	273.496	26.15	0.294	0.771	96
GrimAge RAA	PCGrimAge_RAA	PCGrimAge_RAA	Model 5: weight loss x baseline BMI	baseline_BMI	0.457	0.873	26.15	0.524	0.605	96
GrimAge RAA	PCGrimAge_RAA	PCGrimAge_RAA	Model 5: weight loss x baseline BMI	max_weight_loss_perc:baseline_BMI	-4.631	10.855	26.168	-0.427	0.673	96
GrimAge v2 RAA	DNAmGrimAge2_RAA	DNAmGrimAge2_RAA	Model 5: weight loss x baseline BMI	max_weight_loss_perc	-153.312	283.257	26.421	-0.541	0.593	96
GrimAge v2 RAA	DNAmGrimAge2_RAA	DNAmGrimAge2_RAA	Model 5: weight loss x baseline BMI	baseline_BMI	-0.057	0.905	26.42	-0.063	0.95	96
GrimAge v2 RAA	DNAmGrimAge2_RAA	DNAmGrimAge2_RAA	Model 5: weight loss x baseline BMI	max_weight_loss_perc:baseline_BMI	4.095	11.251	26.491	0.364	0.719	96
DNAmTL RAA	PCDNAmTL_RAA	PCDNAmTL_RAA	Model 5: weight loss x baseline BMI	max_weight_loss_perc	-15.893	14.246	26.751	-1.116	0.275	96
DNAmTL RAA	PCDNAmTL_RAA	PCDNAmTL_RAA	Model 5: weight loss x baseline BMI	baseline_BMI	-0.061	0.045	26.75	-1.345	0.19	96
DNAmTL RAA	PCDNAmTL_RAA	PCDNAmTL_RAA	Model 5: weight loss x baseline BMI	max_weight_loss_perc:baseline_BMI	0.713	0.566	26.788	1.26	0.218	96
DunedinPACE RAA	epi_age_DunedinPACE_RAA	epi_age_DunedinPACE_RAA	Model 5: weight loss x baseline BMI	max_weight_loss_perc	-11.923	7.901	26.932	-1.509	0.143	96
DunedinPACE RAA	epi_age_DunedinPACE_RAA	epi_age_DunedinPACE_RAA	Model 5: weight loss x baseline BMI	baseline_BMI	-0.027	0.025	26.931	-1.051	0.303	96
DunedinPACE RAA	epi_age_DunedinPACE_RAA	epi_age_DunedinPACE_RAA	Model 5: weight loss x baseline BMI	max_weight_loss_perc:baseline_BMI	0.424	0.314	27.003	1.35	0.188	96
SystemsAge RAA	SystemsAge_RAA	SystemsAge_RAA	Model 5: weight loss x baseline BMI	max_weight_loss_perc	-364.294	1229.08	26.128	-0.296	0.769	96
SystemsAge RAA	SystemsAge_RAA	SystemsAge_RAA	Model 5: weight loss x baseline BMI	baseline_BMI	-0.179	3.925	26.127	-0.046	0.964	96
SystemsAge RAA	SystemsAge_RAA	SystemsAge_RAA	Model 5: weight loss x baseline BMI	max_weight_loss_perc:baseline_BMI	9.388	48.781	26.146	0.192	0.849	96
AdaptAge RAA	AdaptAge_RAA	AdaptAge_RAA	Model 5: weight loss x baseline BMI	max_weight_loss_perc	-622.525	751.625	26.789	-0.828	0.415	96
AdaptAge RAA	AdaptAge_RAA	AdaptAge_RAA	Model 5: weight loss x baseline BMI	baseline_BMI	-1.609	2.4	26.788	-0.67	0.508	96
AdaptAge RAA	AdaptAge_RAA	AdaptAge_RAA	Model 5: weight loss x baseline BMI	max_weight_loss_perc:baseline_BMI	22.455	29.867	26.871	0.752	0.459	96
DamAge RAA	DamAge_RAA	DamAge_RAA	Model 5: weight loss x baseline BMI	max_weight_loss_perc	394.378	661.458	26.176	0.596	0.556	96
DamAge RAA	DamAge_RAA	DamAge_RAA	Model 5: weight loss x baseline BMI	baseline_BMI	1.56	2.112	26.175	0.739	0.467	96
DamAge RAA	DamAge_RAA	DamAge_RAA	Model 5: weight loss x baseline BMI	max_weight_loss_perc:baseline_BMI	-19.4	26.29	26.257	-0.738	0.467	96
CausAge RAA	CausAge_RAA	CausAge_RAA	Model 5: weight loss x baseline BMI	max_weight_loss_perc	454.683	463.897	26.949	0.98	0.336	96
CausAge RAA	CausAge_RAA	CausAge_RAA	Model 5: weight loss x baseline BMI	baseline_BMI	1.823	1.481	26.949	1.231	0.229	96
CausAge RAA	CausAge_RAA	CausAge_RAA	Model 5: weight loss x baseline BMI	max_weight_loss_perc:baseline_BMI	-22.149	18.428	27.025	-1.202	0.24	96

### Sheet: SupplTable3
clock	outcome	response	model	term	beta	SE	df	t_value	p_value	n
Horvath 1 RAA	PCHorvath1_RAA	max_weight_loss_perc	Model 7: weight loss outcome	PCHorvath1_RAA	-0.001	0.001	28	-1.645	0.111	32
Horvath 1 RAA	PCHorvath1_RAA	max_weight_loss_perc	Model 7: weight loss outcome	baseline_BMI	-0.001	0.001	28	-1.162	0.255	32
Horvath 2 RAA	PCHorvath2_RAA	max_weight_loss_perc	Model 7: weight loss outcome	PCHorvath2_RAA	-0.002	0.001	28	-2.425	0.022	32
Horvath 2 RAA	PCHorvath2_RAA	max_weight_loss_perc	Model 7: weight loss outcome	baseline_BMI	-0.001	0.001	28	-1.025	0.314	32
Hannum RAA	PCHannum_RAA	max_weight_loss_perc	Model 7: weight loss outcome	PCHannum_RAA	-0.001	0.001	28	-1.567	0.128	32
Hannum RAA	PCHannum_RAA	max_weight_loss_perc	Model 7: weight loss outcome	baseline_BMI	-0.001	0.001	28	-1.179	0.248	32
PhenoAge RAA	PCPhenoAge_RAA	max_weight_loss_perc	Model 7: weight loss outcome	PCPhenoAge_RAA	-0.001	0	28	-2.361	0.0254	32
PhenoAge RAA	PCPhenoAge_RAA	max_weight_loss_perc	Model 7: weight loss outcome	baseline_BMI	-0.001	0.001	28	-1.196	0.242	32
GrimAge RAA	PCGrimAge_RAA	max_weight_loss_perc	Model 7: weight loss outcome	PCGrimAge_RAA	-0.002	0.001	28	-1.508	0.143	32
GrimAge RAA	PCGrimAge_RAA	max_weight_loss_perc	Model 7: weight loss outcome	baseline_BMI	-0.001	0.001	28	-1.167	0.253	32
GrimAge v2 RAA	DNAmGrimAge2_RAA	max_weight_loss_perc	Model 7: weight loss outcome	DNAmGrimAge2_RAA	-0.001	0.001	28	-1.035	0.31	32
GrimAge v2 RAA	DNAmGrimAge2_RAA	max_weight_loss_perc	Model 7: weight loss outcome	baseline_BMI	-0.001	0.001	28	-0.9	0.376	32
DNAmTL RAA	PCDNAmTL_RAA	max_weight_loss_perc	Model 7: weight loss outcome	PCDNAmTL_RAA	0.017	0.019	28	0.901	0.375	32
DNAmTL RAA	PCDNAmTL_RAA	max_weight_loss_perc	Model 7: weight loss outcome	baseline_BMI	-0.001	0.001	28	-1.228	0.23	32
DunedinPACE RAA	epi_age_DunedinPACE_RAA	max_weight_loss_perc	Model 7: weight loss outcome	epi_age_DunedinPACE_RAA	-0.046	0.034	28	-1.366	0.183	32
DunedinPACE RAA	epi_age_DunedinPACE_RAA	max_weight_loss_perc	Model 7: weight loss outcome	baseline_BMI	0	0.001	28	-0.63	0.534	32
SystemsAge RAA	SystemsAge_RAA	max_weight_loss_perc	Model 7: weight loss outcome	SystemsAge_RAA	0	0	28	-1.435	0.162	32
SystemsAge RAA	SystemsAge_RAA	max_weight_loss_perc	Model 7: weight loss outcome	baseline_BMI	-0.001	0.001	28	-1.063	0.297	32
AdaptAge RAA	AdaptAge_RAA	max_weight_loss_perc	Model 7: weight loss outcome	AdaptAge_RAA	0	0	28	-1.326	0.196	32
AdaptAge RAA	AdaptAge_RAA	max_weight_loss_perc	Model 7: weight loss outcome	baseline_BMI	-0.001	0.001	28	-1.212	0.236	32
DamAge RAA	DamAge_RAA	max_weight_loss_perc	Model 7: weight loss outcome	DamAge_RAA	-0.001	0	28	-1.372	0.181	32
DamAge RAA	DamAge_RAA	max_weight_loss_perc	Model 7: weight loss outcome	baseline_BMI	-0.001	0.001	28	-1.119	0.273	32
CausAge RAA	CausAge_RAA	max_weight_loss_perc	Model 7: weight loss outcome	CausAge_RAA	-0.001	0	28	-1.161	0.256	32
CausAge RAA	CausAge_RAA	max_weight_loss_perc	Model 7: weight loss outcome	baseline_BMI	-0.001	0.001	28	-1.266	0.216	32

### Sheet: SupplTable4
panel	variable	n	rho	p_value	p_adj	Timepoint	PC
Metabolic	max_weight_loss_perc	32	0.148094	0.418579	0.915491	D+10	PC1
Metabolic	ketones	31	-0.0285479	0.878834	0.915491	D+10	PC1
Metabolic	Ketosemia	32	-0.0238664	0.896839	0.915491	D+10	PC1
Metabolic	glucose	32	-0.0195341	0.915491	0.915491	D+10	PC1
Metabolic	Insulin	32	-0.0231972	0.899717	0.915491	D+10	PC1
Metabolic	Homa	32	-0.0259432	0.887916	0.915491	D+10	PC1
Metabolic	triglyceride	32	-0.134691	0.462355	0.915491	D+10	PC1
Metabolic	hdl	32	-0.0469898	0.79843	0.915491	D+10	PC1
Metabolic	ldl	32	-0.149289	0.41479	0.915491	D+10	PC1
Metabolic	cholesterol	32	-0.195873	0.282646	0.915491	D+10	PC1
Stress	crp_hs	32	0.0755657	0.681039	0.709498	D+10	PC1
Stress	ESR	32	0.153326	0.40214	0.709498	D+10	PC1
Stress	Cortisol	32	-0.0685026	0.709498	0.709498	D+10	PC1
Stress	pulse	32	-0.114837	0.531415	0.709498	D+10	PC1
Stress	sbp	17	0.289927	0.258979	0.709498	D+10	PC1
Hematology	hemoglobin	32	0.0781365	0.670784	0.860783	D+10	PC1
Hematology	hematocrit	32	0.0322788	0.860783	0.860783	D+10	PC1
Hematology	leukocytes	32	0.20446	0.261653	0.860783	D+10	PC1
Hematology	Erythrozytenverteilungsbreite	32	0.082932	0.651811	0.860783	D+10	PC1
Symptoms	tiredness	31	0.0500278	0.789266	0.853834	D+10	PC1
Symptoms	hunger	32	0.0339071	0.853834	0.853834	D+10	PC1
Symptoms	sleep_disturbance	31	-0.154665	0.406104	0.853834	D+10	PC1
Symptoms	anxiety	32	0.250776	0.166236	0.83118	D+10	PC1
Symptoms	energy_level_1	32	-0.10908	0.552328	0.853834	D+10	PC1
Metabolic	max_weight_loss_perc	32	0.172654	0.344688	0.492412	D+10	PC2
Metabolic	ketones	31	0.0937395	0.615964	0.769955	D+10	PC2
Metabolic	Ketosemia	32	-0.215348	0.236541	0.473082	D+10	PC2
Metabolic	glucose	32	0.324155	0.0703009	0.473082	D+10	PC2
Metabolic	Insulin	32	0.229374	0.206651	0.473082	D+10	PC2
Metabolic	Homa	32	0.25244	0.163349	0.473082	D+10	PC2
Metabolic	triglyceride	32	-0.0425727	0.817042	0.817042	D+10	PC2
Metabolic	hdl	32	-0.279002	0.122015	0.473082	D+10	PC2
Metabolic	ldl	32	-0.0667584	0.716588	0.796209	D+10	PC2
Metabolic	cholesterol	32	-0.183586	0.314521	0.492412	D+10	PC2
Stress	crp_hs	32	0.13201	0.471394	0.80048	D+10	PC2
Stress	ESR	32	0.085846	0.640384	0.80048	D+10	PC2
Stress	Cortisol	32	-0.0409908	0.823733	0.823733	D+10	PC2
Stress	pulse	32	-0.178227	0.329095	0.80048	D+10	PC2
Stress	sbp	17	0.130222	0.618378	0.80048	D+10	PC2
Hematology	hemoglobin	32	0.166911	0.361214	0.481618	D+10	PC2
Hematology	hematocrit	32	0.196424	0.281269	0.481618	D+10	PC2
Hematology	leukocytes	32	0.289438	0.108104	0.432418	D+10	PC2
Hematology	Erythrozytenverteilungsbreite	32	-0.069392	0.705892	0.705892	D+10	PC2
Symptoms	tiredness	31	-0.282032	0.124256	0.51401	D+10	PC2
Symptoms	hunger	32	0.0504521	0.783916	0.857396	D+10	PC2
Symptoms	sleep_disturbance	31	0.194936	0.293314	0.51401	D+10	PC2
Symptoms	anxiety	32	0.18588	0.308406	0.51401	D+10	PC2
Symptoms	energy_level_1	32	0.033072	0.857396	0.857396	D+10	PC2
Metabolic	max_weight_loss_perc	32	0.115836	0.527827	0.659784	D+10	PC3
Metabolic	ketones	31	-0.199409	0.282157	0.470261	D+10	PC3
Metabolic	Ketosemia	32	-0.305673	0.0888777	0.222194	D+10	PC3
Metabolic	glucose	32	0.477294	0.00573941	0.0191314	D+10	PC3
Metabolic	Insulin	32	0.510338	0.00284327	0.0142163	D+10	PC3
Metabolic	Homa	32	0.531007	0.00176652	0.0142163	D+10	PC3
Metabolic	triglyceride	32	0.267364	0.139047	0.278094	D+10	PC3
Metabolic	hdl	32	0.0106461	0.953885	0.953885	D+10	PC3
Metabolic	ldl	32	-0.130399	0.47687	0.659784	D+10	PC3
Metabolic	cholesterol	32	-0.0964695	0.599423	0.666026	D+10	PC3
Stress	crp_hs	32	0.0643504	0.726413	0.870902	D+10	PC3
Stress	ESR	32	0.103593	0.572606	0.870902	D+10	PC3
Stress	Cortisol	32	0.0299122	0.870902	0.870902	D+10	PC3
Stress	pulse	32	-0.166101	0.363584	0.870902	D+10	PC3
Stress	sbp	17	-0.132679	0.611711	0.870902	D+10	PC3
Hematology	hemoglobin	32	0.15774	0.388562	0.864646	D+10	PC3
Hematology	hematocrit	32	0.114993	0.530854	0.864646	D+10	PC3
Hematology	leukocytes	32	-0.0255116	0.889769	0.889769	D+10	PC3
Hematology	Erythrozytenverteilungsbreite	32	-0.0837782	0.648484	0.864646	D+10	PC3
Symptoms	tiredness	31	-0.103808	0.578395	0.722994	D+10	PC3
Symptoms	hunger	32	-0.0379923	0.836447	0.836447	D+10	PC3
Symptoms	sleep_disturbance	31	0.244278	0.185383	0.308972	D+10	PC3
Symptoms	anxiety	32	-0.240346	0.185161	0.308972	D+10	PC3
Symptoms	energy_level_1	32	-0.309446	0.08481	0.308972	D+10	PC3
Metabolic	max_weight_loss_perc	32	-0.137463	0.453107	0.831955	M+1	PC1
Metabolic	glucose	32	0.170821	0.349912	0.831955	M+1	PC1
Metabolic	Insulin	32	0.0639721	0.72796	0.831955	M+1	PC1
Metabolic	Homa	32	0.101247	0.581377	0.831955	M+1	PC1
Metabolic	triglyceride	32	0.0898094	0.624972	0.831955	M+1	PC1
Metabolic	hdl	32	-0.33871	0.0579226	0.463381	M+1	PC1
Metabolic	ldl	32	0.112537	0.539725	0.831955	M+1	PC1
Metabolic	cholesterol	32	-0.0296921	0.871844	0.871844	M+1	PC1
Stress	crp_hs	32	0.0433985	0.813555	0.813555	M+1	PC1
Stress	Cortisol	32	0.170455	0.350962	0.701925	M+1	PC1
Hematology	hemoglobin	32	-0.195118	0.284544	0.379393	M+1	PC1
Hematology	hematocrit	32	0.0199872	0.913538	0.913538	M+1	PC1
Hematology	leukocytes	32	-0.24489	0.176737	0.353475	M+1	PC1
Hematology	Erythrozytenverteilungsbreite	32	0.367626	0.0384541	0.153816	M+1	PC1
Symptoms	energy_level_1	30	0.0126535	0.947088	0.947088	M+1	PC1
Metabolic	max_weight_loss_perc	32	0.26393	0.14439	0.57756	M+1	PC2
Metabolic	glucose	32	-0.0234604	0.898585	0.898585	M+1	PC2
Metabolic	Insulin	32	0.20768	0.254051	0.677468	M+1	PC2
Metabolic	Homa	32	0.172964	0.343809	0.687618	M+1	PC2
Metabolic	triglyceride	32	0.321848	0.0724392	0.57756	M+1	PC2
Metabolic	hdl	32	0.0465543	0.80026	0.898585	M+1	PC2
Metabolic	ldl	32	0.107405	0.558483	0.744644	M+1	PC2
Metabolic	cholesterol	32	0.127566	0.486578	0.744644	M+1	PC2
Stress	crp_hs	32	-0.0555354	0.762736	0.762736	M+1	PC2
Stress	Cortisol	32	0.0692815	0.70634	0.762736	M+1	PC2
Hematology	hemoglobin	32	0.311491	0.0826657	0.165331	M+1	PC2
Hematology	hematocrit	32	0.34565	0.0526606	0.165331	M+1	PC2
Hematology	leukocytes	32	-0.247457	0.172102	0.22947	M+1	PC2
Hematology	Erythrozytenverteilungsbreite	32	-0.112535	0.539732	0.539732	M+1	PC2
Symptoms	energy_level_1	30	-0.160198	0.397753	0.397753	M+1	PC2
Metabolic	max_weight_loss_perc	32	-0.0304252	0.868707	0.874107	M+1	PC3
Metabolic	glucose	32	0.0652493	0.72274	0.874107	M+1	PC3
Metabolic	Insulin	32	0.059023	0.748301	0.874107	M+1	PC3
Metabolic	Homa	32	0.0291636	0.874107	0.874107	M+1	PC3
Metabolic	triglyceride	32	-0.0648827	0.724237	0.874107	M+1	PC3
Metabolic	hdl	32	0.0604839	0.742279	0.874107	M+1	PC3
Metabolic	ldl	32	-0.171188	0.348863	0.874107	M+1	PC3
Metabolic	cholesterol	32	-0.147361	0.420912	0.874107	M+1	PC3
Stress	crp_hs	32	0.116588	0.525133	0.657935	M+1	PC3
Stress	Cortisol	32	-0.0813783	0.657935	0.657935	M+1	PC3
Hematology	hemoglobin	32	-0.141153	0.440954	0.881908	M+1	PC3
Hematology	hematocrit	32	-0.00275053	0.98808	0.98808	M+1	PC3
Hematology	leukocytes	32	-0.028595	0.876543	0.98808	M+1	PC3
Hematology	Erythrozytenverteilungsbreite	32	0.208493	0.252155	0.881908	M+1	PC3
Symptoms	energy_level_1	30	0.0408255	0.830392	0.830392	M+1	PC3
